# A genome compendium reveals diverse metabolic adaptations of Antarctic soil microorganisms

**DOI:** 10.1101/2020.08.06.239558

**Authors:** Maximiliano Ortiz, Pok Man Leung, Guy Shelley, Marc W. Van Goethem, Sean K. Bay, Karen Jordaan, Surendra Vikram, Ian D. Hogg, Thulani P. Makhalanyane, Steven L. Chown, Rhys Grinter, Don A. Cowan, Chris Greening

**Affiliations:** Centre for Microbial Ecology and Genomics, Department of Biochemistry, Genetics and Microbiology, University of Pretoria, Hatfield, Pretoria 0002, South Africa; Department of Microbiology, Monash Biomedicine Discovery Institute, Clayton, VIC 3800, Australia; School of Biological Sciences, Monash University, Clayton, VIC 3800, Australia; Environmental Genomics and Systems Biology Division, Lawrence Berkeley National Laboratory, Berkeley, California, USA; Departamento de Genética Molecular y Microbiología, Facultad de Ciencias Biológicas, Pontificia Universidad Católica de Chile, Alameda 340, Santiago; Securing Antarctica’s Environmental Future, School of Biological Sciences, Monash University, Clayton, VIC 3800, Australia; School of Science, University of Waikato, Hamilton 3240, New Zealand; Polar Knowledge Canada, Canadian High Arctic Research Station, Cambridge Bay, NU X0B 0C0, Canada

## Abstract

A surprising diversity and abundance of microorganisms resides in the cold desert soils of Antarctica. The metabolic processes that sustain them, however, are poorly understood. In this study, we used metagenomic and biogeochemical approaches to study the microbial communities in 16 physicochemically diverse mountainous and glacial soils from remote sites in South Victoria Land, north of the Mackay Glacier. We assembled 451 metagenome-assembled genomes from 18 bacterial and archaeal phyla, constituting the largest resource of Antarctic soil microbial genomes to date. The most abundant and prevalent microorganisms are metabolically versatile aerobes that use atmospheric hydrogen and carbon monoxide to meet energy, carbon, and, through metabolic water production, hydration needs. Phylogenetic analysis and structural modelling infer that bacteria from nine phyla can scavenge atmospheric hydrogen using a previously unreported enzyme family, the group 1l [NiFe]-hydrogenases. Consistently, gas chromatography measurements confirmed most soils rapidly consume atmospheric hydrogen and carbon monoxide, and provide the first experimental evidence of methane oxidation in non-maritime Antarctica. We also recovered genomes of microorganisms capable of oxidizing other inorganic compounds, including nitrogen, sulfur, and iron compounds, as well as harvesting solar energy via photosystems and novel microbial rhodopsins. Bacterial lineages defined by symbiotic lifestyles, including Patescibacteria, Chlamydiae, and predatory Bdellovibrionota, were also surprisingly abundant. We conclude that the dominant microorganisms in Antarctic soils adopt mixotrophic strategies for energy and sometimes carbon acquisition, though they co-exist with diverse bacteria and archaea that adopt more specialist lifestyles. These unprecedented insights and associated genome compendium will inform efforts to protect biodiversity in this continent.
