## Supplementary material for "A genome compendium reveals diverse metabolic adaptations of Antarctic soil microorganisms": Table S4

### Sheet: Short read
Table S4. Summary of metagenomic sequencing
	Metagenome ID	Origin	Sample ID	Sequencing platform	Read length	GC %	No. of read pairs	No. of bases	No. of high-quality read pairs	% of high quality reads	No. of reads > 140bp	% binned	NCBI BioProject Accession	NCBI Run Accession
	SD2897	Mount Seuss 4	MS4-1	Illumina NextSeq500	2*151 bp	62	22122758	6223620220	20552339	92.9013	15465027	35.0354	PRJNA630822	SRR11719865
	SD2898	Mount Seuss 5	MS5-1	Illumina NextSeq500	2*151 bp	60	22240942	6275151041	20717000	93.148	15919758	26.5628	PRJNA630822	SRR11719864
	SD2899	Mount Seuss 6	MS6-5	Illumina NextSeq500	2*151 bp	60	21347857	6048809826	19959868	93.4982	15560612	32.2097	PRJNA630822	SRR11719873
	SD2900	Mount Seuss 7	MS7-5	Illumina NextSeq500	2*151 bp	64	24604049	6971902445	22847062	92.859	17627598	35.1156	PRJNA630822	SRR11719872
	SD2901	Mackay Glacier 1	MG3-2	Illumina NextSeq500	2*151 bp	58	21501044	6064621359	20101775	93.4921	15611377	23.0629	PRJNA630822	SRR11719871
	SD2902	Mackay Glacier 2	MG6-4	Illumina NextSeq500	2*151 bp	59	21695431	6067066475	20176523	92.9989	15233972	33.8745	PRJNA630822	SRR11719870
	SD2903	Mount Murray	MGM-3	Illumina NextSeq500	2*151 bp	58	23338242	6543120618	21774265	93.2987	16604262	11.5844	PRJNA630822	SRR11719869
	SD2904	Mount Gran 1	MtG22-5	Illumina NextSeq500	2*151 bp	65	21760246	5987550883	20016922	91.9885	14276150	22.1383	PRJNA630822	SRR11719868
	SD2905	Mount Gran 2	MtG-4	Illumina NextSeq500	2*151 bp	60	22451978	6242609635	20881058	93.0032	15354824	23.9458	PRJNA630822	SRR11719867
	SD2906	Towle Glacier 1	TG1-5	Illumina NextSeq500	2*151 bp	61	19225850	5292511718	17818378	92.6793	12858612	28.7163	PRJNA630822	SRR11719866
	SD2907	Towle Glacier 2	TG5-1	Illumina NextSeq500	2*151 bp	61	20861400	5656323047	19163584	91.8614	13283161	27.8098	PRJNA630822	SRR11719863
	SD2908	Cliff Nunatak	CN-4	Illumina NextSeq500	2*151 bp	56	24245902	6615647348	22306427	92.0008	15693070	21.8988	PRJNA630822	SRR11719862
	SD2909	Benson Glacier	BG12-2	Illumina NextSeq500	2*151 bp	57	23912913	6648172535	22288180	93.2056	16455602	21.9481	PRJNA630822	SRR11719877
	SD2910	Spaulding Pond	SP-2	Illumina NextSeq500	2*151 bp	66	23442389	6589689464	21758066	92.8151	16477655	20.4794	PRJNA630822	SRR11719876
	SD2911	Flatiron	FI-1	Illumina NextSeq500	2*151 bp	63	24360066	6616842848	22408335	91.988	15476392	35.1236	PRJNA630822	SRR11719875
	SD2912	Pegtop Mountain	PT-2	Illumina NextSeq500	2*151 bp	57	19829999	5678816168	18632692	93.9621	14892043	23.7776	PRJNA630822	SRR11719874
	SD2959	Extraction blank	Extraction blank - FASTDNA	Illumina NextSeq500	2*151 bp	54	556	157822	314	56.4748	175	-	PRJNA630822	SRR11724176

### Sheet: Scaffold
Summary of individual assembly of metagenome
	Metagenome ID	Origin	Sample	GC %	No. of contigs	Total length (bp)	Min length (bp)	Average length (bp)	Longest contig (bp)	N25 (no. of seq)	N25 (bp)	N50 (no. of seq)	N50 (bp)	N75 (no. of seq)	N75 (bp)	Read alignment %	Program
	SD2897	Mount Seuss 4	MS4-1	62.69	1091652	679007111	128	622	162792	53773	1540	230893	673	570399	396	66.25	MetaSpades 3.14.0
	SD2898	Mount Seuss 5	MS5-1	60.94	1262928	707935197	128	560.6	184757	75746	1173	307093	564	703990	371	57.67	MetaSpades 3.14.0
	SD2899	Mount Seuss 6	MS6-5	61.16	958610	615632877	128	642.2	596896	33871	1858	182361	694	486165	398	69.8	MetaSpades 3.14.0
	SD2900	Mount Seuss 7	MS7-5	64.17	1059468	699179110	128	659.9	244972	44433	1862	201962	758	526008	411	71.01	MetaSpades 3.14.0
	SD2901	Mackay Glacier 1	MG3-2	58.15	1005325	634334406	128	631	745187	35890	1658	199503	672	517468	394	65.14	MetaSpades 3.14.0
	SD2902	Mackay Glacier 2	MG6-4	58.31	1081810	651856943	128	602.6	472315	54911	1404	239592	632	577670	388	64.94	MetaSpades 3.14.0
	SD2903	Mount Murray	MGM-3	59.04	1384913	784221190	128	566.3	241235	82340	1192	334813	573	769259	373	52.58	MetaSpades 3.14.0
	SD2904	Mount Gran 1	MtG22-5	65.23	1090096	651453708	128	597.6	50403	66280	1346	250416	641	585250	390	65.41	MetaSpades 3.14.0
	SD2905	Mount Gran 2	MtG-4	61.1	1231804	729077209	128	591.9	340519	66503	1373	277419	617	663917	382	59.7	MetaSpades 3.14.0
	SD2906	Towle Glacier 1	TG1-5	61.32	976600	574940866	128	588.7	189050	55339	1318	224334	617	528376	383	61.89	MetaSpades 3.14.0
	SD2907	Towle Glacier 2	TG5-1	62.2	1054678	622208235	128	590	75553	62568	1320	243592	624	569947	384	61.32	MetaSpades 3.14.0
	SD2908	Cliff Nunatak	CN-4	57.56	1098817	719949057	128	655.2	450189	32171	2040	201140	704	551712	402	68.82	MetaSpades 3.14.0
	SD2909	Benson Glacier	BG12-2	57.27	1212605	739034615	128	609.5	405646	62363	1470	262361	652	640903	389	63.94	MetaSpades 3.14.0
	SD2910	Spaulding Pond	SP-2	65.29	965865	577288542	128	597.7	70253	53290	1433	212030	648	508954	387	71.82	MetaSpades 3.14.0
	SD2911	Flatiron	FI-1	63.06	902955	594566366	128	658.5	171077	38696	1835	173658	754	448400	415	79.53	MetaSpades 3.14.0
	SD2912	Pegtop Mountain	PT-2	59.82	982393	587478527	128	598	165220	55413	1372	221242	639	524424	388	65.09	MetaSpades 3.14.0

### Sheet: Co-assembly
Summary of metagenome coassembly
	Metagenome ID	SD2897-2912		Sample		Alignment %
	Origin	Mackay Glacier region		SD2897	Mount Seuss 4	78.44
	GC %	60.66		SD2898	Mount Seuss 5	70.2
	No. of contigs	4824019		SD2899	Mount Seuss 6	75.73
	Total length (bp)	5827636413		SD2900	Mount Seuss 7	80.18
	N25 (no. of seq)	206683		SD2901	Mackay Glacier 1	64.29
	N25 (bp)	3308		SD2902	Mackay Glacier 2	74.04
	N50 (no. of seq)	949676		SD2903	Mount Murray	45.86
	N50 (bp)	1351		SD2904	Mount Gran 1	71.92
	N75 (no. of seq)	2429629		SD2905	Mount Gran 2	64.27
	N75 (bp)	762		SD2906	Towle Glacier 1	72.52
	Longest contig (bp)	659626		SD2907	Towle Glacier 2	75.21
	Average alignment %	70.4787		SD2908	Cliff Nunatak	57.98
	Program	Megahit 1.2.9		SD2909	Benson Glacier	72.61
				SD2910	Spaulding Pond	77.57
				SD2911	Flatiron	76.47
				SD2912	Pegtop Mountain	70.37
