## Supplementary material for "A genome compendium reveals diverse metabolic adaptations of Antarctic soil microorganisms": Table S9

### Sheet: R coefficients
Table S9. Correlation matrix
	16S copy number	Hyd-1h abundance	Hyd-1l abundance	Total Hyd abundance	CoxL abundance	PmoA & MmoA abundance	RbcL abundance	Elevation	Moisture content	pH	Electrical Conductivity	Carbon/Nitrogen Ratio	Total Organic Carbon	Nitrate	Ammonium	Sulfur	Phosphorus	ECEC	Exchangeable calcium	Exchangeable magnesium	Exchangeable potassium	Exchangeable sodium	Manganese	Iron	Copper	Chloride	Bulk H2 rate	Bulk CO rate	Bulk CH4 rate	Cell-specific H2 rate	Cell-specific CO rate	Cell-specific CH4 rate
16S copy number	1	0.485294	-0.429412	-0.3	-0.0941176	-0.0441501	-0.341176	-0.344118	0.385578	-0.282353	-0.100519	-0.144118	-0.186729	0.197059	0.459161	-0.238235	0.0911765	-0.292862	-0.370588	-0.170588	0.278526	0.0264706	-0.0721119	0.0588235	-0.273065	-0.0794118	-0.376471	-0.0117995	0.14061	-0.738235	-0.21239	0.14061
Hyd-1h abundance	0.485294	1	-0.517647	-0.0294118	0.117647	-0.195732	0.144118	-0.4	0.128035	-0.0205882	0.143387	0.323529	0.17926	0.173529	0.394408	-0.0382353	0.505882	-0.145695	-0.229412	-0.547059	0.586683	0.202941	-0.232524	-0.129412	-0.398527	0.144118	-0.0588235	-0.306786	-0.0997054	-0.308824	-0.451329	-0.0997054
Hyd-1l abundance	-0.429412	-0.517647	1	0.805882	0.467647	0.244297	0.679412	0.455882	-0.259014	0.226471	0.10791	0.226471	0.358521	-0.132353	-0.594555	0.208824	-0.261765	0.50184	0.561765	0.523529	-0.0933359	0.0852941	0.110375	-0.282353	0.609598	0.0794118	0.0823529	-0.153393	-0.319569	0.164706	-0.088496	-0.319569
Total Hyd abundance	-0.3	-0.0294118	0.805882	1	0.664706	0.125092	0.923529	0.211765	-0.291391	0.385294	0.252775	0.485294	0.419768	-0.176471	-0.376748	0.264706	-0.0617647	0.578367	0.544118	0.329412	0.320009	0.3	-0.125092	-0.438235	0.326201	0.232353	0.288235	-0.309736	-0.401378	0.205882	-0.324485	-0.401378
CoxL abundance	-0.0941176	0.117647	0.467647	0.664706	1	0.389993	0.711765	-0.0441176	0.00883002	0.302941	0.449378	0.485294	0.488484	0.191176	0.104489	0.432353	0.0588235	0.57248	0.517647	0.285294	0.511125	0.294118	-0.0191317	-0.308824	0.199263	0.476471	0.355882	0.0825962	-0.319569	0.223529	-0.129794	-0.319569
PmoA & MmoA abundance	-0.0441501	-0.195732	0.244297	0.125092	0.389993	1	0.222222	0.0912436	0.405744	0.298749	0.286245	0.0676969	-0.0216766	0.347314	-0.205449	0.419426	0.0412068	0.36377	0.385578	0.289919	0.332105	0.313466	0.196613	0.0441501	0.496309	0.289919	0.281089	0.49299	0.537271	0.256071	0.394097	0.537271
RbcL abundance	-0.341176	0.144118	0.679412	0.923529	0.711765	0.222222	1	0.223529	-0.163355	0.491176	0.371032	0.594118	0.463089	-0.0441176	-0.354673	0.320588	0.141176	0.619573	0.6	0.15	0.453346	0.379412	-0.0721119	-0.335294	0.327678	0.352941	0.308824	-0.277287	-0.36303	0.267647	-0.356934	-0.36303
Elevation	-0.344118	-0.4	0.455882	0.211765	-0.0441176	0.0912436	0.223529	1	-0.407653	-0.0117647	-0.347381	-0.323529	-0.321175	-0.126471	-0.52833	-0.261765	-0.270588	-0.0412068	-0.00294118	0.25	-0.442975	-0.241176	-0.323768	-0.344118	0.0974176	-0.367647	-0.473529	-0.321535	-0.265881	-0.120588	-0.150443	-0.265881
Moisture content	0.385578	0.128035	-0.259014	-0.291391	0.00883002	0.405744	-0.163355	-0.407653	1	0.429728	0.600598	0.307579	0.190604	0.646063	-0.0324006	0.49301	0.291391	0.391016	0.426785	-0.0647535	0.349155	0.476821	0.453608	0.6961	0.391434	0.618102	0.276674	0.46347	0.406791	0.0441501	0.295204	0.406791
pH	-0.282353	-0.0205882	0.226471	0.385294	0.302941	0.298749	0.491176	-0.0117647	0.429728	1	0.821888	0.538235	0.16731	0.420588	-0.44003	0.726471	0.188235	0.832966	0.805882	0.108824	0.493347	0.852941	-0.0912436	0.0911765	0.298157	0.808824	0.626471	0.100295	0.0613572	0.517647	0.117995	0.0613572
Electrical Conductivity	-0.100519	0.143387	0.10791	0.252775	0.449378	0.286245	0.371032	-0.347381	0.600598	0.821888	1	0.7125	0.523302	0.703631	-0.207103	0.895799	0.338512	0.806961	0.793802	0.112344	0.640359	0.870669	0.180475	0.242427	0.340505	0.99484	0.647459	0.348407	-0.00899434	0.48042	0.272795	-0.00899434
Carbon/Nitrogen Ratio	-0.144118	0.323529	0.226471	0.485294	0.485294	0.0676969	0.594118	-0.323529	0.307579	0.538235	0.7125	1	0.685671	0.429412	-0.306108	0.523529	0.432353	0.547462	0.561765	-0.214706	0.463716	0.491176	0.335541	0.167647	0.309965	0.720588	0.411765	0.0294987	-0.0306786	0.326471	-0.138644	-0.0306786
Total Organic Carbon	-0.186729	0.17926	0.358521	0.419768	0.488484	-0.0216766	0.463089	-0.321175	0.190604	0.16731	0.523302	0.685671	1	0.340595	-0.127817	0.449645	0.454126	0.45147	0.509398	-0.00149384	0.262612	0.228557	0.517248	0.231545	0.56151	0.521349	0.274866	0.0344597	-0.342799	0.234532	-0.106376	-0.342799
Nitrate	0.197059	0.173529	-0.132353	-0.176471	0.191176	0.347314	-0.0441176	-0.126471	0.646063	0.420588	0.703631	0.429412	0.340595	1	-0.229581	0.626471	0.367647	0.309051	0.338235	-0.0823529	0.336306	0.552941	0.154525	0.276471	0.265684	0.714706	0.0882353	0.412981	0.181515	0.0411765	0.277287	0.181515
Ammonium	0.459161	0.394408	-0.594555	-0.376748	0.104489	-0.205449	-0.354673	-0.52833	-0.0324006	-0.44003	-0.207103	-0.306108	-0.127817	-0.229581	1	-0.269316	0.0794702	-0.316642	-0.435615	-0.0986019	0.257233	-0.213392	-0.0670103	0.00883002	-0.565734	-0.166299	0.013245	0.157934	-0.110013	-0.182487	-0.0177122	-0.110013
Sulfur	-0.238235	-0.0382353	0.208824	0.264706	0.432353	0.419426	0.320588	-0.261765	0.49301	0.726471	0.895799	0.523529	0.449645	0.626471	-0.269316	1	0.0323529	0.756439	0.776471	0.385294	0.546682	0.797059	0.108904	0.123529	0.38229	0.873529	0.758824	0.469029	0.0230089	0.620588	0.501477	0.0230089
Phosphorus	0.0911765	0.505882	-0.261765	-0.0617647	0.0588235	0.0412068	0.141176	-0.270588	0.291391	0.188235	0.338512	0.432353	0.454126	0.367647	0.0794702	0.0323529	1	0.151582	0.0970588	-0.535294	0.382233	0.279412	0.326711	0.344118	0.212548	0.355882	-0.0411765	-0.0294987	0.0920358	-0.00882353	-0.22419	0.0920358
ECEC	-0.292862	-0.145695	0.50184	0.578367	0.57248	0.36377	0.619573	-0.0412068	0.391016	0.832966	0.806961	0.547462	0.45147	0.309051	-0.316642	0.756439	0.151582	1	0.969831	0.442973	0.510019	0.747609	0.151694	0.0986019	0.52659	0.791759	0.647535	0.15203	-0.199558	0.532745	0.180074	-0.199558
Exchangeable calcium	-0.370588	-0.229412	0.561765	0.544118	0.517647	0.385578	0.6	-0.00294118	0.426785	0.805882	0.793802	0.561765	0.509398	0.338235	-0.435615	0.776471	0.0970588	0.969831	1	0.420588	0.385196	0.676471	0.261957	0.170588	0.650927	0.773529	0.626471	0.159293	-0.15595	0.552941	0.191741	-0.15595
Exchangeable magnesium	-0.170588	-0.547059	0.523529	0.329412	0.285294	0.289919	0.15	0.25	-0.0647535	0.108824	0.112344	-0.214706	-0.00149384	-0.0823529	-0.0986019	0.385294	-0.535294	0.442973	0.420588	1	0.0562978	0.188235	-0.00294334	-0.167647	0.265684	0.0823529	0.317647	0.321535	-0.276107	0.335294	0.519176	-0.276107
Exchangeable potassium	0.278526	0.586683	-0.0933359	0.320009	0.511125	0.332105	0.453346	-0.442975	0.349155	0.493347	0.640359	0.463716	0.262612	0.336306	0.257233	0.546682	0.382233	0.510019	0.385196	0.0562978	1	0.773355	-0.100076	-0.0829652	-0.052045	0.628165	0.506681	0.225857	-0.0128778	0.182227	0.0787526	-0.0128778
Exchangeable sodium	0.0264706	0.202941	0.0852941	0.3	0.294118	0.313466	0.379412	-0.241176	0.476821	0.852941	0.870669	0.491176	0.228557	0.552941	-0.213392	0.797059	0.279412	0.747609	0.676471	0.188235	0.773355	1	-0.10596	0.0294118	0.193359	0.841176	0.597059	0.247789	0.0460179	0.367647	0.253688	0.0460179
Manganese	-0.0721119	-0.232524	0.110375	-0.125092	-0.0191317	0.196613	-0.0721119	-0.323768	0.453608	-0.0912436	0.180475	0.335541	0.517248	0.154525	-0.0670103	0.108904	0.326711	0.151694	0.261957	-0.00294334	-0.100076	-0.10596	1	0.771155	0.638112	0.198676	0.128035	0.453138	0.266077	0.231052	0.270111	0.266077
Iron	0.0588235	-0.129412	-0.282353	-0.438235	-0.308824	0.0441501	-0.335294	-0.344118	0.6961	0.0911765	0.242427	0.167647	0.231545	0.276471	0.00883002	0.123529	0.344118	0.0986019	0.170588	-0.167647	-0.0829652	0.0294118	0.771155	1	0.376386	0.270588	0.15	0.516226	0.319569	0.188235	0.345134	0.319569
Copper	-0.273065	-0.398527	0.609598	0.326201	0.199263	0.496309	0.327678	0.0974176	0.391434	0.298157	0.340505	0.309965	0.56151	0.265684	-0.565734	0.38229	0.212548	0.52659	0.650927	0.265684	-0.052045	0.193359	0.638112	0.376386	1	0.326201	0.193359	0.159882	0.156526	0.258304	0.118431	0.156526
Chloride	-0.0794118	0.144118	0.0794118	0.232353	0.476471	0.289919	0.352941	-0.367647	0.618102	0.808824	0.99484	0.720588	0.521349	0.714706	-0.166299	0.873529	0.355882	0.791759	0.773529	0.0823529	0.628165	0.841176	0.198676	0.270588	0.326201	1	0.641176	0.371683	0.0127827	0.473529	0.256638	0.0127827
Bulk H2 rate	-0.376471	-0.0588235	0.0823529	0.288235	0.355882	0.281089	0.308824	-0.473529	0.276674	0.626471	0.647459	0.411765	0.274866	0.0882353	0.013245	0.758824	-0.0411765	0.647535	0.626471	0.317647	0.506681	0.597059	0.128035	0.15	0.193359	0.641176	1	0.42773	0.138054	0.838235	0.43363	0.138054
Bulk CO rate	-0.0117995	-0.306786	-0.153393	-0.309736	0.0825962	0.49299	-0.277287	-0.321535	0.46347	0.100295	0.348407	0.0294987	0.0344597	0.412981	0.157934	0.469029	-0.0294987	0.15203	0.159293	0.321535	0.225857	0.247789	0.453138	0.516226	0.159882	0.371683	0.42773	1	0.423077	0.44838	0.849112	0.423077
Bulk CH4 rate	0.14061	-0.0997054	-0.319569	-0.401378	-0.319569	0.537271	-0.36303	-0.265881	0.406791	0.0613572	-0.00899434	-0.0306786	-0.342799	0.181515	-0.110013	0.0230089	0.0920358	-0.199558	-0.15595	-0.276107	-0.0128778	0.0460179	0.266077	0.319569	0.156526	0.0127827	0.138054	0.423077	1	0.104819	0.302564	1
Cell-specific H2 rate	-0.738235	-0.308824	0.164706	0.205882	0.223529	0.256071	0.267647	-0.120588	0.0441501	0.517647	0.48042	0.326471	0.234532	0.0411765	-0.182487	0.620588	-0.00882353	0.532745	0.552941	0.335294	0.182227	0.367647	0.231052	0.188235	0.258304	0.473529	0.838235	0.44838	0.104819	1	0.528026	0.104819
Cell-specific CO rate	-0.21239	-0.451329	-0.088496	-0.324485	-0.129794	0.394097	-0.356934	-0.150443	0.295204	0.117995	0.272795	-0.138644	-0.106376	0.277287	-0.0177122	0.501477	-0.22419	0.180074	0.191741	0.519176	0.0787526	0.253688	0.270111	0.345134	0.118431	0.256638	0.43363	0.849112	0.302564	0.528026	1	0.302564
Cell-specific CH4 rate	0.14061	-0.0997054	-0.319569	-0.401378	-0.319569	0.537271	-0.36303	-0.265881	0.406791	0.0613572	-0.00899434	-0.0306786	-0.342799	0.181515	-0.110013	0.0230089	0.0920358	-0.199558	-0.15595	-0.276107	-0.0128778	0.0460179	0.266077	0.319569	0.156526	0.0127827	0.138054	0.423077	1	0.104819	0.302564	1

### Sheet: p values
	16S copy number	Hyd-1h abundance	Hyd-1l abundance	Total Hyd abundance	CoxL abundance	PmoA & MmoA abundance	RbcL abundance	Elevation	Moisture content	pH	Electrical Conductivity	Carbon/Nitrogen Ratio	Total Organic Carbon	Nitrate	Ammonium	Sulfur	Phosphorus	ECEC	Exchangeable calcium	Exchangeable magnesium	Exchangeable potassium	Exchangeable sodium	Manganese	Iron	Copper	Chloride	Bulk H2 rate	Bulk CO rate	Bulk CH4 rate	Cell-specific H2 rate	Cell-specific CO rate	Cell-specific CH4 rate
16S copy number		0.0294463	0.0492784	0.129146	0.36482	0.435675	0.0980037	0.0959821	0.0701324	0.144226	0.354812	0.296903	0.242689	0.231587	0.0375109	0.186464	0.368939	0.134533	0.0791406	0.263311	0.146785	0.462886	0.395143	0.415378	0.151964	0.385651	0.0756945	0.484634	0.308333	0.000793236	0.214045	0.308333
Hyd-1h abundance	0.0294463		0.021146	0.458557	0.332228	0.232353	0.296903	0.0629559	0.317255	0.4716	0.296919	0.110662	0.251629	0.259672	0.0654244	0.445509	0.023926	0.293974	0.1957	0.0152747	0.00946427	0.224819	0.191591	0.316346	0.0633006	0.296903	0.415378	0.12353	0.358333	0.121985	0.040616	0.358333
Hyd-1l abundance	0.0492784	0.021146		0.000147049	0.0349037	0.179506	0.00242174	0.0389396	0.165011	0.198811	0.344573	0.198811	0.0860132	0.3124	0.00845217	0.218157	0.163124	0.0247667	0.0128578	0.0198521	0.3647	0.377267	0.34123	0.144226	0.00692433	0.385651	0.381476	0.284804	0.125	0.270624	0.372647	0.125
Total Hyd abundance	0.129146	0.458557	0.000147049		0.00309013	0.32122	7.09791e-07	0.214884	0.135696	0.0707151	0.171123	0.0294463	0.0531669	0.256095	0.0750836	0.160351	0.411078	0.0104115	0.0157945	0.106329	0.112615	0.129146	0.321207	0.0456283	0.108183	0.192582	0.139082	0.121197	0.0708333	0.221492	0.109869	0.0708333
CoxL abundance	0.36482	0.332228	0.0349037	0.00309013		0.0678049	0.00135267	0.436858	0.487906	0.126721	0.0410476	0.0294463	0.0283804	0.238457	0.349371	0.0480352	0.415378	0.0111997	0.021146	0.141625	0.022549	0.134056	0.472753	0.121985	0.228272	0.0320925	0.0882177	0.381029	0.125	0.201985	0.315705	0.125
PmoA & MmoA abundance	0.435675	0.232353	0.179506	0.32122	0.0678049		0.202657	0.36776	0.0594579	0.129614	0.13986	0.401373	0.468342	0.093317	0.220521	0.0533431	0.439996	0.0827151	0.0701387	0.137047	0.103524	0.117811	0.230615	0.435675	0.0261437	0.137047	0.144739	0.0271117	0.0125	0.167864	0.0655985	0.0125
RbcL abundance	0.0980037	0.296903	0.00242174	7.09791e-07	0.00135267	0.202657		0.201985	0.271442	0.0277788	0.0784491	0.00859222	0.0362135	0.436858	0.0885657	0.112859	0.300771	0.00603191	0.00795345	0.289282	0.0396259	0.0740023	0.395143	0.10211	0.107022	0.0901281	0.121985	0.148632	0.0916667	0.157576	0.0875132	0.0916667
Elevation	0.0959821	0.0629559	0.0389396	0.214884	0.436858	0.36776	0.201985		0.0588302	0.484718	0.093312	0.110662	0.111774	0.320266	0.0186969	0.163124	0.15486	0.439996	0.497801	0.174566	0.0434861	0.183463	0.109892	0.0959821	0.359095	0.0808943	0.0330067	0.112088	0.170833	0.328208	0.28862	0.170833
Moisture content	0.0701324	0.317255	0.165011	0.135696	0.487906	0.0594579	0.271442	0.0588302		0.0488077	0.0077725	0.122437	0.23764	0.00409712	0.452794	0.0270905	0.135696	0.0669144	0.0500615	0.405623	0.0917788	0.031739	0.0394111	0.00178871	0.0668922	0.00614976	0.148585	0.0360918	0.0666667	0.435675	0.132449	0.0666667
pH	0.144226	0.4716	0.198811	0.0707151	0.126721	0.129614	0.0277788	0.484718	0.0488077		8.69505e-05	0.0168809	0.266278	0.0531235	0.044644	0.00101259	0.24195	6.05932e-05	0.000147049	0.344304	0.0270427	2.99999e-05	0.367755	0.368939	0.130028	0.000134751	0.00552366	0.35605	0.4125	0.021146	0.331631	0.4125
Electrical Conductivity	0.354812	0.296919	0.344573	0.171123	0.0410476	0.13986	0.0784491	0.093312	0.0077725	8.69505e-05		0.0013107	0.0197394	0.00155068	0.218879	3.97858e-06	0.0993458	0.000136205	0.000201335	0.338458	0.00451669	1.37962e-05	0.249871	0.181435	0.0977486	2.29415e-12	0.00400275	0.092574	0.495833	0.0306737	0.152064	0.495833
Carbon/Nitrogen Ratio	0.296903	0.110662	0.198811	0.0294463	0.0294463	0.401373	0.00859222	0.110662	0.122437	0.0168809	0.0013107		0.00219028	0.0492784	0.123542	0.0198521	0.0480352	0.0150643	0.0128578	0.211599	0.0360041	0.0277788	0.101374	0.266936	0.120474	0.00113911	0.057195	0.458379	0.454167	0.10847	0.303989	0.454167
Total Organic Carbon	0.242689	0.251629	0.0860132	0.0531669	0.0283804	0.468342	0.0362135	0.111774	0.23764	0.266278	0.0197394	0.00219028		0.0978095	0.316853	0.0409717	0.039333	0.0401473	0.0229525	0.498896	0.160939	0.195659	0.0210688	0.192508	0.0127789	0.02023	0.15012	0.449879	0.116667	0.189388	0.34648	0.116667
Nitrate	0.231587	0.259672	0.3124	0.256095	0.238457	0.093317	0.436858	0.320266	0.00409712	0.0531235	0.00155068	0.0492784	0.0978095		0.194694	0.00552366	0.0808943	0.121193	0.100031	0.381476	0.100744	0.01427	0.282608	0.149484	0.158701	0.00127802	0.37312	0.0566094	0.258333	0.441204	0.148632	0.258333
Ammonium	0.0375109	0.0654244	0.00845217	0.0750836	0.349371	0.220521	0.0885657	0.0186969	0.452794	0.044644	0.218879	0.123542	0.316853	0.194694		0.155404	0.384466	0.115187	0.0463742	0.357566	0.166159	0.212316	0.402619	0.487054	0.0111819	0.269097	0.480586	0.279551	0.342522	0.249377	0.474045	0.342522
Sulfur	0.186464	0.445509	0.218157	0.160351	0.0480352	0.0533431	0.112859	0.163124	0.0270905	0.00101259	3.97858e-06	0.0198521	0.0409717	0.00552366	0.155404		0.45266	0.000347915	0.000202175	0.0702721	0.0142161	0.000109049	0.344035	0.324271	0.0719651	4.93483e-06	0.000327015	0.0334219	0.466297	0.00515676	0.0239069	0.466297
Phosphorus	0.368939	0.023926	0.163124	0.411078	0.415378	0.439996	0.300771	0.15486	0.135696	0.24195	0.0993458	0.0480352	0.039333	0.0808943	0.384466	0.45266		0.287604	0.360326	0.0163079	0.0719979	0.147309	0.108401	0.0959278	0.214671	0.0880519	0.439827	0.456821	0.367305	0.487064	0.201938	0.367305
ECEC	0.134533	0.293974	0.0247667	0.0104115	0.0111997	0.0827151	0.00603191	0.439996	0.0669144	6.05932e-05	0.000136205	0.0150643	0.0401473	0.121193	0.115187	0.000347915	0.287604		2.81597e-10	0.0428623	0.0217787	0.000435082	0.287461	0.35819	0.0180583	0.000128652	0.00334417	0.287033	0.229352	0.0168066	0.252272	0.229352
Exchangeable calcium	0.0791406	0.1957	0.0128578	0.0157945	0.021146	0.0701387	0.00795345	0.497801	0.0500615	0.000147049	0.000201335	0.0128578	0.0229525	0.100031	0.0463742	0.000202175	0.360326	2.81597e-10		0.0523838	0.0703271	0.00200413	0.163521	0.263805	0.00315775	0.000219678	0.00470699	0.277841	0.282056	0.0131572	0.23842	0.282056
Exchangeable magnesium	0.263311	0.0152747	0.0198521	0.106329	0.141625	0.137047	0.289282	0.174566	0.405623	0.344304	0.338458	0.211599	0.498896	0.381476	0.357566	0.0702721	0.0163079	0.0428623	0.0523838		0.417971	0.242543	0.495684	0.267428	0.159976	0.380867	0.115287	0.1123	0.150302	0.102127	0.0196581	0.150302
Exchangeable potassium	0.146785	0.00946427	0.3647	0.112615	0.022549	0.103524	0.0396259	0.0434861	0.0917788	0.0270427	0.00451669	0.0360041	0.160939	0.100744	0.166159	0.0142161	0.0719979	0.0217787	0.0703271	0.417971		0.000220757	0.356153	0.380005	0.424098	0.00458333	0.0225928	0.200148	0.481123	0.249688	0.385943	0.481123
Exchangeable sodium	0.462886	0.224819	0.377267	0.129146	0.134056	0.117811	0.0740023	0.183463	0.031739	2.99999e-05	1.37962e-05	0.0277788	0.195659	0.01427	0.212316	0.000109049	0.147309	0.000435082	0.00200413	0.242543	0.000220757		0.34806	0.456948	0.236529	2.22145e-05	0.00730487	0.177405	0.432808	0.0806162	0.171546	0.432808
Manganese	0.395143	0.191591	0.34123	0.321207	0.472753	0.230615	0.395143	0.109892	0.0394111	0.367755	0.249871	0.101374	0.0210688	0.282608	0.402619	0.344035	0.108401	0.287461	0.163521	0.495684	0.356153	0.34806		0.000234699	0.0039084	0.230367	0.318267	0.0389768	0.159605	0.194625	0.155824	0.159605
Iron	0.415378	0.316346	0.144226	0.0456283	0.121985	0.435675	0.10211	0.0959821	0.00178871	0.368939	0.181435	0.266936	0.192508	0.149484	0.487054	0.324271	0.0959278	0.35819	0.263805	0.267428	0.380005	0.456948	0.000234699		0.0753735	0.15538	0.289624	0.0203234	0.113804	0.242543	0.0952297	0.113804
Copper	0.151964	0.0633006	0.00692433	0.108183	0.228272	0.0261437	0.107022	0.359095	0.0668922	0.130028	0.0977486	0.120474	0.0127789	0.158701	0.0111819	0.0719651	0.214671	0.0180583	0.00315775	0.159976	0.424098	0.236529	0.0039084	0.0753735		0.108781	0.236529	0.277101	0.281327	0.167039	0.331114	0.281327
Chloride	0.385651	0.296903	0.385651	0.192582	0.0320925	0.137047	0.0901281	0.0808943	0.00614976	0.000134751	2.29415e-12	0.00113911	0.02023	0.00127802	0.269097	4.93483e-06	0.0880519	0.000128652	0.000219678	0.380867	0.00458333	2.22145e-05	0.230367	0.15538	0.108781		0.00371721	0.0781655	0.481263	0.0319595	0.168658	0.481263
Bulk H2 rate	0.0756945	0.415378	0.381476	0.139082	0.0882177	0.144739	0.121985	0.0330067	0.148585	0.00552366	0.00400275	0.057195	0.15012	0.37312	0.480586	0.000327015	0.439827	0.00334417	0.00470699	0.115287	0.0225928	0.00730487	0.318267	0.289624	0.236529	0.00371721		0.0491978	0.30507	2.50517e-05	0.0466716	0.30507
Bulk CO rate	0.484634	0.12353	0.284804	0.121197	0.381029	0.0271117	0.148632	0.112088	0.0360918	0.35605	0.092574	0.458379	0.449879	0.0566094	0.279551	0.0334219	0.456821	0.287033	0.277841	0.1123	0.200148	0.177405	0.0389768	0.0203234	0.277101	0.0781655	0.0491978		0.0512576	0.0407625	1.58654e-05	0.0512576
Bulk CH4 rate	0.308333	0.358333	0.125	0.0708333	0.125	0.0125	0.0916667	0.170833	0.0666667	0.4125	0.495833	0.454167	0.116667	0.258333	0.342522	0.466297	0.367305	0.229352	0.282056	0.150302	0.481123	0.432808	0.159605	0.113804	0.281327	0.481263	0.30507	0.0512576		0.349626	0.127344	0
Cell-specific H2 rate	0.000793236	0.121985	0.270624	0.221492	0.201985	0.167864	0.157576	0.328208	0.435675	0.021146	0.0306737	0.10847	0.189388	0.441204	0.249377	0.00515676	0.487064	0.0168066	0.0131572	0.102127	0.249688	0.0806162	0.194625	0.242543	0.167039	0.0319595	2.50517e-05	0.0407625	0.349626		0.0177602	0.349626
Cell-specific CO rate	0.214045	0.040616	0.372647	0.109869	0.315705	0.0655985	0.0875132	0.28862	0.132449	0.331631	0.152064	0.303989	0.34648	0.148632	0.474045	0.0239069	0.201938	0.252272	0.23842	0.0196581	0.385943	0.171546	0.155824	0.0952297	0.331114	0.168658	0.0466716	1.58654e-05	0.127344	0.0177602		0.127344
Cell-specific CH4 rate	0.308333	0.358333	0.125	0.0708333	0.125	0.0125	0.0916667	0.170833	0.0666667	0.4125	0.495833	0.454167	0.116667	0.258333	0.342522	0.466297	0.367305	0.229352	0.282056	0.150302	0.481123	0.432808	0.159605	0.113804	0.281327	0.481263	0.30507	0.0512576	0	0.349626	0.127344
